# Convergent approaches to delineate the metabolic regulation of tumor invasion by hyaluronic acid biosynthesis

**DOI:** 10.1101/2022.06.08.495338

**Authors:** Adrian A. Shimpi, Matthew L. Tan, Michael Vilkhovoy, David Dai, L. Monet Roberts, Joe Kuo, Lingting Huang, Jeffrey D. Varner, Matthew Paszek, Claudia Fischbach

## Abstract

Metastasis is the leading cause of breast cancer-related deaths and often driven by invasion and cancer-stem like cells (CSCs). Both the CSC phenotype and invasion have been associated with increased hyaluronic acid (HA) production. How these independent observations are connected, and which role metabolism plays in this process remains unclear due in part to the lack of convergent approaches that integrate engineered model systems, computational tools, and cancer biology. Using microfluidic invasion models, metabolomics, computational flux balance analysis (FBA), and bioinformatic analysis of patient data we investigated the functional links between the stem-like, invasive, and metabolic phenotype of breast cancer cells as a function of HA biosynthesis. Our results suggest that CSCs are more invasive than non-CSCs and that broad metabolic changes caused by overproduction of HA play a role in this process. Accordingly, overexpression of hyaluronic acid synthases (HAS) 2 or 3 induced a metabolic phenotype that promoted breast cancer cell stemness and invasion *in vitro* and upregulated a transcriptomic signature that was predictive of increased invasion and worse survival in patients. Collectively, this study suggests that HA overproduction leads to metabolic adaptations that help satisfy the energy demands necessary for 3D invasion of breast cancer stem cells further highlighting the importance of engineered model systems and multidisciplinary approaches in cancer research.
