## Supplementary File 1 for "Convergent approaches to delineate the metabolic regulation of tumor invasion by hyaluronic acid biosynthesis"

### Sheet: Sheet1
units	mmol/gDW-hr
N	1000
qo2 conversion factor:	0.0105
				Null T = 72		Low T = 72		High T = 72		High/Null
idx	Reaction tag	Reactant phrase	Product phrase	mean	std error	mean	std error	mean	std error
1	EX_ala_L(e)	ala_L[e]	[]	0.000647782	3.10907e-05	0.00457209	6.65563e-05	0.00840281	0.000188913	12.9717
2	EX_arg_L(e)	arg_L[e]	[]	0.00278535	5.34896e-05	-0.00294715	6.71045e-05	-0.00397124	0.000115784	-1.42576
3	EX_asn_L(e)	asn_L[e]	[]	-0.000617574	1.30592e-05	-0.000633944	1.58384e-05	-0.0013568	4.84422e-05	2.19698
4	EX_asp_L(e)	asp_L[e]	[]	-0.000188813	1.48636e-05	-0.000121775	2.40951e-05	0.000120446	4.05475e-05	-0.637912
5	EX_chol(e)	chol[e]	[]	-0.000572018	2.35196e-06	-0.000558349	1.77158e-06	-0.000376474	1.40328e-06	0.658152
6	EX_cit(e)	cit[e]	[]	-0.0297704	0.00142182	-0.033636	0.0016402	-0.0250446	0.00155173	0.841258
7	EX_cl(e)	cl[e]	[]	-3.39117e-13	3.12334e-13	9.48078e-13	5.18748e-13	-4.15862e-12	3.05324e-12	12.2631
8	EX_co2(e)	co2[e]	[]	0.348803	0.0095276	0.554803	0.0166866	0.605463	0.0152837	1.73583
9	EX_glc(e)	glc_D[e]	[]	-0.0624164	0.000239949	-0.0702784	0.000310745	-0.0792488	0.000928369	1.26968
10	EX_gln_L(e)	gln_L[e]	[]	-0.0292459	0.000257916	-0.0296455	0.000327459	-0.0441447	0.00086233	1.50943
11	EX_glu_L(e)	glu_L[e]	[]	8.3879e-05	1.16162e-05	0.000232102	2.98644e-05	0.00405306	9.44848e-05	48.3203
12	EX_gly(e)	gly[e]	[]	-0.000658624	3.10278e-05	-0.000662101	4.15578e-05	-0.000541631	0.000105418	0.822367
13	EX_h(e)	h[e]	[]	0.219755	0.0391574	0.35251	0.0646205	0.229373	0.057972	1.04377
14	EX_h2o(e)	h2o[e]	[]	0.165619	0.0137473	0.201918	0.0218484	0.197849	0.0199057	1.1946
15	EX_ile_L(e)	ile_L[e]	[]	-0.00519806	2.59163e-05	-0.00511835	4.43815e-05	-0.00343739	3.35625e-05	0.661283
16	EX_k(e)	k[e]	[]	-1.66838e-13	2.79567e-13	-3.71838e-13	2.82683e-13	-3.22467e-12	2.53024e-12	19.3282
17	EX_lac_L(e)	lac_L[e]	[]	0.0567564	0.000252919	0.0592904	0.000516671	0.0716404	0.00127673	1.26224
18	EX_leu_L(e)	leu_L[e]	[]	-0.00907887	8.27596e-05	-0.00953853	0.000166785	-0.00665955	0.000304134	0.733522
19	EX_lys_L(e)	lys_L[e]	[]	-0.00947352	0.000121789	-0.00979445	0.000216752	-0.0070934	0.000204799	0.748761
20	EX_na1(e)	na1[e]	[]	-7.44795e-14	2.34959e-13	2.06256e-12	1.37509e-12	-9.84158e-13	4.28815e-13	13.2138
21	EX_nh4(e)	nh4[e]	[]	0.0586756	0.00394307	0.122015	0.00546469	0.16369	0.00504241	2.78975
22	EX_o2(e)	o2[e]	[]	-0.250618	0.000789348	-0.406183	0.00121397	-0.509476	0.00161534	2.03288
23	EX_orn(e)	orn[e]	[]	-0.0479326	0.00146329	-0.0563149	0.00153931	-0.0481047	0.00247126	1.00359
24	EX_phe_L(e)	phe_L[e]	[]	-0.00489053	0.000100859	-0.00440864	0.000105111	-0.00448113	0.000225565	0.916288
25	EX_pi(e)	pi[e]	[]	-0.011748	4.86518e-05	-0.0115765	3.69094e-05	-0.00780243	2.92728e-05	0.664148
26	EX_pro_L(e)	pro_L[e]	[]	-1.16284e-05	2.35139e-05	-0.000601181	6.09571e-05	-0.00122123	0.000117346	105.021
27	EX_ser_L(e)	ser_L[e]	[]	-0.00252367	1.24683e-05	-0.00266203	2.55405e-05	-0.00189032	3.44996e-05	0.749035
28	EX_thr_L(e)	thr_L[e]	[]	-0.0246688	0.00217856	-0.043929	0.00429489	-0.0302245	0.00329146	1.22521
29	EX_trp_L(e)	trp_L[e]	[]	-0.00101271	9.36732e-05	-0.00117436	0.000107081	-0.0147506	0.000725076	14.5656
30	EX_tyr_L(e)	tyr_L[e]	[]	-0.000754519	1.7598e-05	-0.00114694	2.43142e-05	-0.0010148	3.04016e-05	1.34496
31	EX_urea(e)	urea[e]	[]	0.00162911	0.000396216	7.16221e-06	2.3667e-06	0.00196267	0.000556999	1.20475
32	EX_val_L(e)	val_L[e]	[]	-0.00760137	0.000180208	-0.00811131	0.00024856	-0.00731865	0.000404751	0.962807
33	EX_mal_L(e)	mal_L[e]	[]	-8.35897e-07	1.73721e-08	-7.04663e-07	2.24668e-08	-8.76063e-07	1.52577e-08	1.04805
34	EX_ha(e)	ha[e]	[]	3.87408e-06	8.19838e-08	4.66655e-06	1.05799e-07	9.44112e-06	1.90182e-07	2.43699
35	DM_atp_c_	atp[c]+h2o[c]	adp[c]+h[c]+pi[c]	0.0133423	0.00251779	1.05344	0.00323121	1.06948	0.00328692	80.1568
36	DM_gudac_c_	gudac[c]	[]	0.000716742	0.000223621	0.000528532	0.000185344	0.00121886	0.000339891	1.70056
37	DM_Tyr_ggn_c_	Tyr_ggn[c]	[]	-0.000554569	2.28022e-06	-0.000541318	1.71754e-06	-0.000364991	1.36047e-06	0.658152
38	DM_nadph[c]	nadph[c]	h[c]+nadp[c]	0.0082514	0.000938787	0.0144896	0.00126554	0.0101774	0.0014247	1.23342
39	DM_nadph[m]	nadph[m]	h[m]+nadp[m]	0.135984	0.0198546	0.226812	0.0336289	0.183798	0.0300245	1.35162
40	DM_nadh_trans[m]	nadh[m]+nadp[m]	nad[m]+nadph[m]	146.075	1.87991	138.047	2.0816	78.9325	2.57438	0.540356
41	GLCt1r	glc_D[e]	glc_D[c]	0.0624164	0.000239949	0.0702784	0.000310745	0.0792488	0.000928369	1.26968
42	HEX1	atp[c]+glc_D[c]	adp[c]+g6p[c]+h[c]	0.0624164	0.000239949	0.0702784	0.000310745	0.0792488	0.000928369	1.26968
43	PGI	g6p[c]	f6p[c]	0.0389261	0.00044769	0.046033	0.000519667	0.0481519	0.000792882	1.23701
44	PFK	atp[c]+f6p[c]	adp[c]+fdp[c]+h[c]	0.0323721	0.000456344	0.036889	0.000578186	0.026222	0.000933721	0.810018
45	FBA	fdp[c]	dhap[c]+g3p[c]	0.0323721	0.000456344	0.036889	0.000578186	0.026222	0.000933721	0.810018
46	TPI	dhap[c]	g3p[c]	0.0312399	0.000456565	0.0357839	0.000577801	0.0254769	0.000933854	0.815522
47	G3PD1	glyc3p[c]+nad[c]	dhap[c]+h[c]+nadh[c]	-0.00113216	4.65509e-06	-0.00110511	3.50638e-06	-0.000745132	2.77742e-06	0.658152
48	GAPD	g3p[c]+nad[c]+pi[c]	13dpg[c]+h[c]+nadh[c]	0.0650614	0.00090981	0.0737942	0.00115371	0.0522521	0.00189045	0.803119
49	PGK	3pg[c]+atp[c]	13dpg[c]+adp[c]	-0.0650614	0.00090981	-0.0737942	0.00115371	-0.0522521	0.00189045	0.803119
50	PGCD	3pg[c]+nad[c]	3php[c]+h[c]+nadh[c]	0.0131058	0.000482592	0.0132218	0.000595477	0.00826549	0.000440657	0.630675
51	PGM	2pg[c]	3pg[c]	-0.0519557	0.000983184	-0.0605724	0.001186	-0.0439866	0.00181979	0.846617
52	ENO	2pg[c]	h2o[c]+pep[c]	0.0519557	0.000983184	0.0605724	0.001186	0.0439866	0.00181979	0.846617
53	PYK	adp[c]+h[c]+pep[c]	atp[c]+pyr[c]	0.0519557	0.000983184	0.0605724	0.001186	0.0439866	0.00181979	0.846617
54	LDH_L	lac_L[c]+nad[c]	h[c]+nadh[c]+pyr[c]	-0.0567564	0.000252919	-0.0592904	0.000516671	-0.0716404	0.00127673	1.26224
55	L_LACt2r	h[e]+lac_L[e]	h[c]+lac_L[c]	-0.0567564	0.000252919	-0.0592904	0.000516671	-0.0716404	0.00127673	1.26224
56	PGMT	g1p[c]	g6p[c]	-0.015553	0.000200716	-0.0173411	0.00025522	-0.0270512	0.000464313	1.73929
57	G6PDH2r	g6p[c]+nadp[c]	6pgl[c]+h[c]+nadph[c]	0.00785667	0.000378022	0.0068256	0.000398604	0.00399265	0.000259844	0.508186
58	PGL	6pgl[c]+h2o[c]	6pgc[c]+h[c]	0.00785667	0.000378022	0.0068256	0.000398604	0.00399265	0.000259844	0.508186
59	GNDc	3.0*6pgc[c]+3.0*nadp[c]	3.0*co2[c]+3.0*nadph[c]+3.0*ru5p_D[c]	0.00261889	0.000126007	0.0022752	0.000132868	0.00133088	8.66146e-05	0.508186
60	RPE	ru5p_D[c]	xu5p_D[c]	0.00289879	0.000251496	0.0022426	0.000265886	0.00110644	0.000173094	0.381688
61	RPI	r5p[c]	ru5p_D[c]	-0.00495788	0.000127081	-0.00458301	0.000133025	-0.00288622	8.70445e-05	0.582148
62	PRPPS	atp[c]+r5p[c]	amp[c]+h[c]+prpp[c]	0.00350848	1.45555e-05	0.00346171	1.10571e-05	0.002333	8.76541e-06	0.66496
63	TKT1	r5p[c]+xu5p_D[c]	g3p[c]+s7p[c]	0.0014494	0.000125748	0.0011213	0.000132943	0.000553218	8.65469e-05	0.381688
64	TKT2	e4p[c]+xu5p_D[c]	f6p[c]+g3p[c]	0.0014494	0.000125748	0.0011213	0.000132943	0.000553218	8.65469e-05	0.381688
65	TALA	g3p[c]+s7p[c]	e4p[c]+f6p[c]	0.0014494	0.000125748	0.0011213	0.000132943	0.000553218	8.65469e-05	0.381688
66	PYRt2m	h[c]+pyr[c]	h[m]+pyr[m]	0.0357394	0.00158966	0.0440399	0.00190579	0.0125479	0.00233632	0.351093
67	PDHm	coa[m]+nad[m]+pyr[m]	accoa[m]+co2[m]+nadh[m]	0.0594813	0.00114253	0.0823326	0.00122273	0.0755053	0.00200643	1.2694
68	CSm	accoa[m]+h2o[m]+oaa[m]	cit[m]+coa[m]+h[m]	0.0877195	0.0027558	0.127199	0.00414254	0.139757	0.00463154	1.59323
69	ACONTm	cit[m]	icit[m]	0.0567239	0.00250963	0.10554	0.00429994	0.111831	0.00412569	1.97149
70	ICDHxm	icit[m]+nad[m]	akg[m]+co2[m]+nadh[m]	146.126	1.87656	138.118	2.07954	79.0907	2.5758	0.541249
71	ICDHyrm	icit[m]+nadp[m]	akg[m]+co2[m]+nadph[m]	-146.07	1.87563	-138.012	2.07881	-78.9788	2.57605	0.540693
72	AKGDm	akg[m]+coa[m]+nad[m]	co2[m]+nadh[m]+succoa[m]	0.109698	0.00269968	0.173979	0.00411151	0.19117	0.00471078	1.7427
73	SUCOAS1m	coa[m]+gtp[m]+succ[m]	gdp[m]+pi[m]+succoa[m]	-0.11113	0.00268932	-0.176113	0.00412063	-0.194444	0.0047183	1.74971
74	SUCD1m	q10[m]+succ[m]	fum[m]+q10h2[m]	0.11113	0.00268932	0.176113	0.00412063	0.194444	0.0047183	1.74971
75	FUMm	fum[m]+h2o[m]	mal_L[m]	0.124804	0.00280031	0.18216	0.00412147	0.201105	0.00497583	1.61138
76	FUMtm	fum[c]+pi[m]	pi[c]+fum[m]	0.0136741	0.000510702	0.00604688	0.000216369	0.00666124	0.000690694	0.487142
77	MDHm	mal_L[m]+nad[m]	h[m]+nadh[m]+oaa[m]	-0.0293973	0.00802541	0.0707308	0.0106073	0.0874489	0.00988999	-2.97472
78	MDH	mal_L[c]+nad[c]	h[c]+nadh[c]+oaa[c]	0.0505704	0.0061143	0.00165012	0.00737473	-0.0167773	0.00669306	-0.331762
79	ME2	mal_L[c]+nadp[c]	co2[c]+nadph[c]+pyr[c]	0.0502925	0.0011728	0.0560312	0.00134394	0.0405126	0.00132946	0.805539
80	ME2m	mal_L[m]+nadp[m]	co2[m]+nadph[m]+pyr[m]	0.0533389	0.00412858	0.0537483	0.00257522	0.0899223	0.00499331	1.68587
81	PCm	atp[m]+hco3[m]+pyr[m]	adp[m]+h[m]+oaa[m]+pi[m]	0.029597	0.00381013	0.0154556	0.00208376	0.0269648	0.00437459	0.911066
82	ADK1	amp[c]+atp[c]	2.0*adp[c]	170.377	7.55616e-14	147.686	2.43545	-17.382	4.20835	-0.102021
83	ADK3	amp[c]+gtp[c]	adp[c]+gdp[c]	-170.351	0.000537743	-147.668	2.43545	17.3962	4.20826	-0.10212
84	ATPtm	adp[c]+atp[m]	atp[c]+adp[m]	1.02603	0.00665142	1.84867	0.0061462	2.14932	0.0147805	2.09479
85	ADPtx	adp[c]	adp[x]	-0.0156633	6.44026e-05	-0.015289	4.85103e-05	-0.0103088	3.84253e-05	0.658152
86	ATPtx	atp[c]	atp[x]	0.0156633	6.44026e-05	0.015289	4.85103e-05	0.0103088	3.84253e-05	0.658152
87	NDPK1	atp[c]+gdp[c]	adp[c]+gtp[c]	-170.35	0.000538151	-147.667	2.43545	17.3971	4.20826	-0.102126
88	NDPK1m	atp[m]+gdp[m]	adp[m]+gtp[m]	-0.11113	0.00268932	-0.176113	0.00412063	-0.194444	0.0047183	1.74971
89	NDPK2	atp[c]+udp[c]	adp[c]+utp[c]	0.02674	0.000400227	0.0304205	0.000512219	0.051229	0.000928324	1.91581
90	NDPK3	atp[c]+cdp[c]	adp[c]+ctp[c]	0.00197241	8.10993e-06	0.00192527	6.10868e-06	0.00129814	4.83872e-06	0.658152
91	NDPK4	atp[c]+dtdp[c]	adp[c]+dttp[c]	0.000265006	1.08962e-06	0.000258674	8.20744e-07	0.000174414	6.50116e-07	0.658152
92	NDPK5	atp[c]+dgdp[c]	adp[c]+dgtp[c]	0.000177592	7.30205e-07	0.000173349	5.50016e-07	0.000116883	4.35671e-07	0.658152
93	NDPK7	atp[c]+dcdp[c]	adp[c]+dctp[c]	0.000177984	7.31817e-07	0.000173731	5.5123e-07	0.000117141	4.36633e-07	0.658152
94	NDPK8	atp[c]+dadp[c]	adp[c]+datp[c]	0.00026521	1.09046e-06	0.000258873	8.21374e-07	0.000174548	6.50615e-07	0.658152
95	UMPK	atp[c]+ump[c]	adp[c]+udp[c]	0.00199927	8.22037e-06	0.00195149	6.19187e-06	0.00131582	4.90461e-06	0.658152
96	NADH2_u10m	5.0*h[m]+nadh[m]+q10[m]	nad[m]+q10h2[m]+4.0*h[t]	0.253934	0.0056897	0.516972	0.00591931	0.651692	0.00781467	2.56639
97	CYOR_u10m	2.0*ficytC[m]+2.0*h[m]+q10h2[m]	2.0*focytC[m]+q10[m]+4.0*h[t]	0.476167	0.00171601	0.787329	0.00251536	0.9083	0.00529258	1.90752
98	CYOOm2	4.0*focytC[m]+8.0*h[m]+o2[m]	4.0*ficytC[m]+2.0*h2o[m]+4.0*h[t]	0.238083	0.000858004	0.393664	0.00125768	0.45415	0.00264629	1.90752
99	ATPS4m	adp[m]+pi[m]+4.0*h[t]	atp[m]+3.0*h[m]+h2o[m]	0.968184	0.00643392	1.69797	0.00687668	2.01414	0.0135154	2.08033
100	GlcN6P_synthase	f6p[c]+gln_L[c]	glu_L[c]+glcnac6p[c]	0.00945276	0.00020004	0.0113866	0.000258142	0.0230363	0.000464045	2.43699
101	glucosamine-6-phosphate-N-acetyltransferase	accoa[c]+glcnac6p[c]	coa[c]+n_acetyl_glcnac6p[c]	0.00945276	0.00020004	0.0113866	0.000258142	0.0230363	0.000464045	2.43699
102	phosphoacetylglucosamine_mutase	n_acetyl_glcnac6p[c]	n_acetyl_glcnac1p[c]	0.00945276	0.00020004	0.0113866	0.000258142	0.0230363	0.000464045	2.43699
103	UDP-N-acetylglucosamine-diphosphorylase	utp[c]+n_acetyl_glcnac1p[c]	ppi[c]+udp_n_acetyl_glcnac[c]	0.00945276	0.00020004	0.0113866	0.000258142	0.0230363	0.000464045	2.43699
104	GALU	g1p[c]+h[c]+utp[c]	ppi[c]+udpg[c]	0.015553	0.000200716	0.0173411	0.00025522	0.0270512	0.000464313	1.73929
105	UDP-glucose-6-dehydrogenase	h2o[c]+2.0*nad[c]+udpg[c]	2.0*h[c]+2.0*nadh[c]+udpglucuronate[c]	0.00945276	0.00020004	0.0113866	0.000258142	0.0230363	0.000464045	2.43699
106	hyaluronan_synthase	2440.0*udp_n_acetyl_glcnac[c]+2440.0*udpglucuronate[c]	4880.0*udp[c]+ha[c]	3.87408e-06	8.19838e-08	4.66663e-06	1.05796e-07	9.44112e-06	1.90182e-07	2.43699
107	transport_ha[c]	ha[c]	ha[e]	3.87408e-06	8.19838e-08	4.66655e-06	1.05799e-07	9.44112e-06	1.90182e-07	2.43699
108	2AMADPTm	L2aadp[c]+akg[m]	akg[c]+L2aadp[m]	-0.000565894	0.000117918	-0.00109968	0.000213989	-0.00123083	0.000204012	2.17503
109	2OXOADOXm	2oxoadp[m]+coa[m]+nad[m]	co2[m]+glutcoa[m]+nadh[m]	0.000936416	0.000152632	0.0016472	0.00023723	0.0155588	0.000746346	16.6153
110	2OXOADPTm	2oxoadp[c]+akg[m]	akg[c]+2oxoadp[m]	0.000936416	0.000152632	0.0016472	0.00023723	0.0155588	0.000746346	16.6153
111	34HPPOR	34hpp[c]+o2[c]	co2[c]+hgentis[c]	0.000473659	9.41432e-05	0.000507761	9.69781e-05	0.00209237	0.00022106	4.41747
112	3DSPHR	3dsphgn[c]+h[c]+nadh[c]	nad[c]+sphgn[c]	0.000164305	6.75571e-07	0.000160379	5.08864e-07	0.000108137	4.03074e-07	0.658152
113	3HAO	3hanthrn[c]+o2[c]	cmusa[c]+h[c]	0.000370522	9.37936e-05	0.000547521	0.000107323	0.014328	0.000725082	38.6697
114	3HBCOAHLm	3hibutcoa[m]+h2o[m]	3hmp[m]+coa[m]+h[m]	0.00138776	0.000178308	0.00204617	0.000247971	0.00322915	0.000404185	2.32688
115	3MOBt2im	3mob[c]+h[c]	3mob[m]+h[m]	0.00138776	0.000178308	0.00204617	0.000247971	0.00322915	0.000404185	2.32688
116	3MOPt2im	3mop[c]+h[c]	3mop[m]+h[m]	4.39415e-05	1.64434e-05	8.73877e-05	4.18942e-05	4.5197e-05	3.058e-05	1.02857
117	4MOPt2im	4mop[c]+h[c]	4mop[m]+h[m]	0.000236118	7.31121e-05	0.000907075	0.000163415	0.000839677	0.000302194	3.55618
118	AACOAT	acac[c]+atp[c]+coa[c]	aacoa[c]+amp[c]+ppi[c]	0.000709776	0.000118255	0.00141484	0.000187578	0.00293205	0.000370745	4.13095
119	AASAD3m	L2aadp6sa[m]+h2o[m]+nad[m]	L2aadp[m]+2.0*h[m]+nadh[m]	0.000565894	0.000117918	0.00109968	0.000213989	0.00123083	0.000204012	2.17503
120	AATAi	L2aadp[c]+akg[c]	2oxoadp[c]+glu_L[c]	0.000565894	0.000117918	0.00109968	0.000213989	0.00123083	0.000204012	2.17503
121	ACACT1	2.0*accoa[c]	aacoa[c]+coa[c]	0.00451132	0.000119294	0.0036815	0.000188033	0.000504222	0.000370676	0.111768
122	ACACT10m	2maacoa[m]+coa[m]	accoa[m]+ppcoa[m]	4.39415e-05	1.64434e-05	8.73877e-05	4.18942e-05	4.5197e-05	3.058e-05	1.02857
123	ACACT1rm	2.0*accoa[m]	aacoa[m]+coa[m]	-0.000936416	0.000152632	-0.0016472	0.00023723	-0.0155588	0.000746346	16.6153
124	ACACt2m	acac[c]+h[c]	acac[m]+h[m]	-0.000236118	7.31121e-05	-0.000907075	0.000163415	-0.000839677	0.000302194	3.55618
125	ACCOAC	accoa[c]+atp[c]+hco3[c]	adp[c]+h[c]+malcoa[c]+pi[c]	0.0259324	0.000106626	0.0253127	8.03145e-05	0.0170675	6.36176e-05	0.658152
126	ACITL	atp[c]+cit[c]+coa[c]	accoa[c]+adp[c]+oaa[c]+pi[c]	0.060766	0.00181308	0.0552959	0.000932013	0.0529712	0.0022855	0.871725
127	ACOAD10m	2mbcoa[m]+fad[m]	2mb2coa[m]+fadh2[m]	4.39415e-05	1.64434e-05	8.73877e-05	4.18942e-05	4.5197e-05	3.058e-05	1.02857
128	ACOAD8m	fad[m]+ivcoa[m]	3mb2coa[m]+fadh2[m]	0.000236118	7.31121e-05	0.000907075	0.000163415	0.000839677	0.000302194	3.55618
129	ACOAD9m	fad[m]+ibcoa[m]	2mp2coa[m]+fadh2[m]	0.00138776	0.000178308	0.00204617	0.000247971	0.00322915	0.000404185	2.32688
130	ACRNtm	acrn[c]	acrn[m]	0.00750839	0.00178021	0.00259532	0.000826966	0.0060345	0.00227319	0.8037
131	ADSL1	dcamp[c]	amp[c]+fum[c]	0.000431439	2.64544e-06	0.000458193	2.10185e-06	0.000307838	1.5737e-06	0.713515
132	ADSL2	25aics[c]	aicar[c]+fum[c]	0.00150921	6.50586e-06	0.00151021	5.00256e-06	0.00101718	3.94371e-06	0.673978
133	ADSS	asp_L[c]+gtp[c]+imp[c]	dcamp[c]+gdp[c]+2.0*h[c]+pi[c]	0.000431439	2.64544e-06	0.000458193	2.10185e-06	0.000307838	1.5737e-06	0.713515
134	AGPAT1	Rtotal2coa[c]+alpa_hs[c]	coa[c]+pa_hs[c]	0.00112212	4.61381e-06	0.0010953	3.47528e-06	0.000738524	2.75279e-06	0.658152
135	AICART	10fthf[c]+aicar[c]	fprica[c]+thf[c]	0.00150921	6.50586e-06	0.00151021	5.00256e-06	0.00101718	3.94371e-06	0.673978
136	AIRCr	air[c]+co2[c]	5aizc[c]+h[c]	0.00150921	6.50586e-06	0.00151021	5.00256e-06	0.00101718	3.94371e-06	0.673978
137	AKGMALtm	mal_L[c]+akg[m]	akg[c]+mal_L[m]	-0.131858	0.0061116	-0.0793406	0.00723553	-0.051661	0.00663978	0.391794
138	ALATA_L	akg[c]+ala_L[c]	glu_L[c]+pyr[c]	-0.00975236	0.000107723	-0.0132733	0.000131985	-0.000310871	0.000741591	0.0318765
139	ALAt2r	ala_L[e]+h[e]	ala_L[c]+h[c]	-0.000647782	3.10907e-05	-0.00457209	6.65563e-05	-0.00840281	0.000188913	12.9717
140	AM6SAD	am6sa[c]+h2o[c]+nad[c]	amuco[c]+2.0*h[c]+nadh[c]	0.000370522	9.37936e-05	0.000547521	0.000107323	0.014328	0.000725082	38.6697
141	AMCOXO	amuco[c]+h[c]+h2o[c]+nadh[c]	2oxoadp[c]+nad[c]+nh4[c]	0.000370522	9.37936e-05	0.000547521	0.000107323	0.014328	0.000725082	38.6697
142	ARGNm	arg_L[m]+h2o[m]	orn[m]+urea[m]	0.00162911	0.000396216	7.16221e-06	2.3667e-06	0.00196267	0.000556999	1.20475
143	ARGSL	argsuc[c]	arg_L[c]+fum[c]	0.0112598	0.000503777	0.00357071	0.000195814	0.00324385	0.000663082	0.288091
144	ARGSS	asp_L[c]+atp[c]+citr_L[c]	amp[c]+argsuc[c]+h[c]+ppi[c]	0.0112598	0.000503777	0.00357071	0.000195814	0.00324385	0.000663082	0.288091
145	ARGt4	arg_L[e]+na1[e]	arg_L[c]+na1[c]	-0.00278535	5.34896e-05	0.00294715	6.71045e-05	0.00397124	0.000115784	-1.42576
146	ARGtm	arg_L[c]+h[m]	h[c]+arg_L[m]	0.00162911	0.000396216	7.16221e-06	2.3667e-06	0.00196267	0.000556999	1.20475
147	ARTCOAL1	Rtotalcoa[c]+h2o[c]	Rtotal[c]+coa[c]+h[c]	-2.34168e-05	9.62826e-08	-2.28572e-05	7.25234e-08	-1.54118e-05	5.74462e-08	0.658152
148	ARTCOAL2	Rtotal2coa[c]+h2o[c]	Rtotal2[c]+coa[c]+h[c]	-3.97332e-05	1.63371e-07	-3.87838e-05	1.23057e-07	-2.61505e-05	9.74739e-08	0.658152
149	ARTFR11	pmtcoa[c]	R1coa_hs[c]	0.000400764	1.64782e-06	0.000391188	1.2412e-06	0.000263764	9.83158e-07	0.658152
150	ARTPLM1	Rtotalcoa[c]	pmtcoa[c]	-0.00126301	5.19309e-06	-0.00123283	3.91162e-06	-0.00083125	3.09842e-06	0.658152
151	ARTPLM2	Rtotal2coa[c]	pmtcoa[c]	-0.00108239	4.45044e-06	-0.00105652	3.35222e-06	-0.000712374	2.65531e-06	0.658152
152	ASNNm	asn_L[m]+h2o[m]	asp_L[m]+nh4[m]	0.000218571	6.54526e-05	0	0	0.000373267	0.000144281	1.70776
153	ASNS1	asp_L[c]+atp[c]+gln_L[c]+h2o[c]	amp[c]+asn_L[c]+glu_L[c]+h[c]+ppi[c]	0.00481153	6.87401e-05	0.00445208	2.3286e-05	0.00244579	0.000162287	0.508318
154	ASNt4	asn_L[e]+na1[e]	asn_L[c]+na1[c]	0.000617574	1.30592e-05	0.000633944	1.58384e-05	0.0013568	4.84422e-05	2.19698
155	ASNtm	asn_L[c]	asn_L[m]	0.000218571	6.54526e-05	2.92317e-14	1.1802e-13	0.000373267	0.000144281	1.70776
156	ASPCTr	asp_L[c]+cbp[c]	cbasp[c]+h[c]+pi[c]	0.00199927	8.22037e-06	0.00195149	6.19187e-06	0.00131582	4.90461e-06	0.658152
157	ASPGLUm	glu_L[c]+h[c]+asp_L[m]	asp_L[c]+glu_L[m]+h[m]	-0.0873013	0.00640714	-0.0410131	0.00743138	-0.0249704	0.00697243	0.286026
158	ASPTA	akg[c]+asp_L[c]	glu_L[c]+oaa[c]	-0.111336	0.00630025	-0.0569461	0.00741169	-0.0361939	0.00680416	0.325086
159	ASPTAm	akg[m]+asp_L[m]	glu_L[m]+oaa[m]	0.0875199	0.00640428	0.0410131	0.00743138	0.0253437	0.00694975	0.289576
160	ASPt6	k[c]+asp_L[e]+h[e]+3.0*na1[e]	asp_L[c]+h[c]+3.0*na1[c]+k[e]	0.687083	0.0601633	1.0766	0.0993133	0.40385	0.0844776	0.587775
161	r0780	44mctr[r]+h[r]+nadph[r]	44mzym[r]+nadp[r]	0.000870182	3.57792e-06	0.000849389	2.69502e-06	0.000572712	2.13474e-06	0.658152
162	C3STDH1Pr	4mzym_int1[r]+nadp[r]	4mzym_int2[r]+co2[r]+h[r]+nadph[r]	0.000870182	3.57792e-06	0.000849389	2.69502e-06	0.000572712	2.13474e-06	0.658152
163	C3STKR2r	h[r]+nadph[r]+zym_int2[r]	nadp[r]+zymst[r]	0.000870182	3.57792e-06	0.000849389	2.69502e-06	0.000572712	2.13474e-06	0.658152
164	C4STMO1r	44mzym[r]+3.0*h[r]+3.0*nadph[r]+3.0*o2[r]	4mzym_int1[r]+4.0*h2o[r]+3.0*nadp[r]	0.000870182	3.57792e-06	0.000849389	2.69502e-06	0.000572712	2.13474e-06	0.658152
165	C4STMO2Pr	4mzym_int2[r]+nadp[r]+o2[r]	co2[r]+h[r]+nadph[r]+zym_int2[r]	0.000870182	3.57792e-06	0.000849389	2.69502e-06	0.000572712	2.13474e-06	0.658152
166	CBPS	2.0*atp[c]+gln_L[c]+h2o[c]+hco3[c]	2.0*adp[c]+cbp[c]+glu_L[c]+2.0*h[c]+pi[c]	0.00199927	8.22037e-06	0.00195149	6.19187e-06	0.00131582	4.90461e-06	0.658152
167	CBPSam	2.0*atp[m]+hco3[m]+nh4[m]	2.0*adp[m]+cbp[m]+2.0*h[m]+pi[m]	0.0112598	0.000503777	0.00357071	0.000195814	0.00324385	0.000663082	0.288091
168	CDIPTr	cdpdag_hs[c]+inost[c]	cmp[c]+h[c]+pail_hs[c]	8.06764e-05	3.31717e-07	7.87486e-05	2.49861e-07	5.30973e-05	1.97916e-07	0.658152
169	CDS	ctp[c]+h[c]+pa_hs[c]	cdpdag_hs[c]+ppi[c]	0.000100758	4.14284e-07	9.83499e-05	3.12054e-07	6.63138e-05	2.47179e-07	0.658152
170	CEPTC	cdpchol[c]+dag_hs[c]	cmp[c]+h[c]+pchol_hs[c]	0.000974438	4.00659e-06	0.000951153	3.0179e-06	0.000641328	2.3905e-06	0.658152
171	CHLPCTD	cholp[c]+ctp[c]+h[c]	cdpchol[c]+ppi[c]	0.000974438	4.00659e-06	0.000951153	3.0179e-06	0.000641328	2.3905e-06	0.658152
172	CHOLK	atp[c]+chol[c]	adp[c]+cholp[c]+h[c]	0.000974438	4.00659e-06	0.000951153	3.0179e-06	0.000641328	2.3905e-06	0.658152
173	CHOLt4	chol[e]+na1[e]	chol[c]+na1[c]	0.000572018	2.35196e-06	0.000558349	1.77158e-06	0.000376474	1.40328e-06	0.658152
174	CITt4_2	cit[e]+2.0*na1[e]	cit[c]+2.0*na1[c]	0.0297704	0.00142182	0.033636	0.0016402	0.0250446	0.00155173	0.841258
175	CITtam	cit[c]+mal_L[m]	mal_L[c]+cit[m]	-0.0309956	0.00230816	-0.02166	0.00177728	-0.0279267	0.00268151	0.900988
176	CLHCO3tex2	hco3[c]+2.0*cl[e]	2.0*cl[c]+hco3[e]	0.00111039	0.000431067	0.00116561	0.00037713	0.00178779	0.00046824	1.61006
177	CLS_hs	cdpdag_hs[c]+pglyc_hs[c]	clpn_hs[c]+cmp[c]+h[c]	1.00406e-05	4.12838e-08	9.80065e-06	3.10964e-08	6.60822e-06	2.46316e-08	0.658152
178	CO2t	co2[e]	co2[c]	-0.348803	0.0095276	-0.554803	0.0166866	-0.605463	0.0152837	1.73583
179	CO2ter	co2[c]	co2[r]	-0.00174036	7.15584e-06	-0.00169878	5.39003e-06	-0.00114542	4.26947e-06	0.658152
180	CO2tm	co2[c]	co2[m]	-0.277392	0.00925279	-0.478067	0.0164673	-0.522483	0.0149498	1.88355
181	CO2tp	co2[c]	co2[x]	-0.00522109	2.14675e-05	-0.00509633	1.61701e-05	-0.00343627	1.28084e-05	0.658152
182	COAtp	coa[c]	coa[x]	-0.00522109	2.14675e-05	-0.00509633	1.61701e-05	-0.00343627	1.28084e-05	0.658152
183	COAtr	coa[c]	coa[r]	-0.000400764	1.64782e-06	-0.000391188	1.2412e-06	-0.000263764	9.83158e-07	0.658152
184	CRNtim	crn[m]	crn[c]	0.00750839	0.00178021	0.00259532	0.000826966	0.0060345	0.00227319	0.8037
185	CSNAT	accoa[c]+crn[c]	acrn[c]+coa[c]	0.00750839	0.00178021	0.00259532	0.000826966	0.0060345	0.00227319	0.8037
186	CSNATm	acrn[m]+coa[m]	accoa[m]+crn[m]	0.00750839	0.00178021	0.00259532	0.000826966	0.0060345	0.00227319	0.8037
187	CTPS2	atp[c]+gln_L[c]+h2o[c]+utp[c]	adp[c]+ctp[c]+glu_L[c]+2.0*h[c]+pi[c]	0.000715763	2.943e-06	0.000698659	2.21677e-06	0.00047108	1.75591e-06	0.658152
188	CYTK6	cmp[c]+ctp[c]	2.0*cdp[c]	0.0010752	4.42087e-06	0.0010495	3.32996e-06	0.000707642	2.63768e-06	0.658152
189	DESAT16_2	h[c]+nadh[c]+o2[c]+pmtcoa[c]	2.0*h2o[c]+hdcoa[c]+nad[c]	5.33257e-05	2.19259e-07	5.20515e-05	1.65154e-07	3.50964e-05	1.30819e-07	0.658152
190	DESAT18_3	h[c]+nadh[c]+o2[c]+stcoa[c]	2.0*h2o[c]+nad[c]+odecoa[c]	0.000451731	1.85738e-06	0.000440937	1.39904e-06	0.000297308	1.10819e-06	0.658152
191	DHCR242r	chlstol[r]+fadh2[r]+h[r]	fad[r]+lthstrl[r]	0.000870182	3.57792e-06	0.000849389	2.69502e-06	0.000572712	2.13474e-06	0.658152
192	DHCR72r	7dhchsterol[r]+h[r]+nadph[r]	chsterol[r]+nadp[r]	0.000870182	3.57792e-06	0.000849389	2.69502e-06	0.000572712	2.13474e-06	0.658152
193	DHCRD1	dhcrm_hs[c]+nad[c]	crm_hs[c]+h[c]+nadh[c]	0.000164305	6.75571e-07	0.000160379	5.08864e-07	0.000108137	4.03074e-07	0.658152
194	DHFR	dhf[c]+h[c]+nadh[c]	nad[c]+thf[c]	0.000265006	1.08962e-06	0.000258674	8.20744e-07	0.000174414	6.50116e-07	0.658152
195	DHORD9	dhor_S[c]+q10[m]	orot[c]+q10h2[m]	0.00199927	8.22037e-06	0.00195149	6.19187e-06	0.00131582	4.90461e-06	0.658152
196	DHORTS	dhor_S[c]+h2o[c]	cbasp[c]+h[c]	-0.00199927	8.22037e-06	-0.00195149	6.19187e-06	-0.00131582	4.90461e-06	0.658152
197	DHPR	dhbpt[c]+h[c]+nadh[c]	nad[c]+thbpt[c]	0.00213882	9.87696e-05	0.00172269	0.000104607	0.00267009	0.000225609	1.24839
198	DMATTx	dmpp[x]+ipdp[x]	grdp[x]+ppi[x]	0.00174036	7.15584e-06	0.00169878	5.39003e-06	0.00114542	4.26947e-06	0.658152
199	DPMVDx	5dpmev[x]+atp[x]	adp[x]+co2[x]+ipdp[x]+pi[x]	0.00522109	2.14675e-05	0.00509633	1.61701e-05	0.00343627	1.28084e-05	0.658152
200	DSAT	Rtotalcoa[c]+sphgn[c]	coa[c]+dhcrm_hs[c]+h[c]	0.000164305	6.75571e-07	0.000160379	5.08864e-07	0.000108137	4.03074e-07	0.658152
201	DTMPK	atp[c]+dtmp[c]	adp[c]+dtdp[c]	0.000265006	1.08962e-06	0.000258674	8.20744e-07	0.000174414	6.50116e-07	0.658152
202	EBP1r	zymst[r]	chlstol[r]	0.000870182	3.57792e-06	0.000849389	2.69502e-06	0.000572712	2.13474e-06	0.658152
203	ECOAH12m	2mp2coa[m]+h2o[m]	3hibutcoa[m]	0.00138776	0.000178308	0.00204617	0.000247971	0.00322915	0.000404185	2.32688
204	ECOAH1m	3hbcoa[m]	b2coa[m]+h2o[m]	-0.000936416	0.000152632	-0.0016472	0.00023723	-0.0155588	0.000746346	16.6153
205	ECOAH9m	2mb2coa[m]+h2o[m]	3hmbcoa[m]	4.39415e-05	1.64434e-05	8.73877e-05	4.18942e-05	4.5197e-05	3.058e-05	1.02857
206	ETF	etfox[m]+fadh2[m]	etfrd[m]+fad[m]	0.109105	0.00532417	0.0922919	0.00526639	0.0608477	0.00541199	0.5577
207	ETFQO	etfrd[m]+q10[m]	etfox[m]+q10h2[m]	0.109105	0.00532417	0.0922919	0.00526639	0.0608477	0.00541199	0.5577
208	FACOAL160i	atp[c]+coa[c]+hdca[c]	amp[c]+pmtcoa[c]+ppi[c]	0.00349531	1.43716e-05	0.00341179	1.08252e-05	0.00230044	8.57472e-06	0.658152
209	FACOAL161	atp[c]+coa[c]+hdcea[c]	amp[c]+hdcoa[c]+ppi[c]	-5.33257e-05	2.19259e-07	-5.20515e-05	1.65154e-07	-3.50964e-05	1.30819e-07	0.658152
210	FADH2tru	fadh2[c]	fadh2[r]	0.000870182	3.57792e-06	0.000849389	2.69502e-06	0.000572712	2.13474e-06	0.658152
211	FADtru	fad[r]	fad[c]	0.000870182	3.57792e-06	0.000849389	2.69502e-06	0.000572712	2.13474e-06	0.658152
212	FAS180COA	3.0*h[c]+malcoa[c]+2.0*nadph[c]+pmtcoa[c]	co2[c]+coa[c]+h2o[c]+2.0*nadp[c]+stcoa[c]	0.000531522	2.18546e-06	0.000518821	1.64616e-06	0.000349822	1.30393e-06	0.658152
213	FDH	for[c]+nad[c]	co2[c]+nadh[c]	0.0012407	9.36483e-05	0.00139691	0.000107003	0.0149007	0.000725074	12.0099
214	FKYNH	Lfmkynr[c]+h2o[c]	Lkynr[c]+for[c]+h[c]	0.000370522	9.37936e-05	0.000547521	0.000107323	0.014328	0.000725082	38.6697
215	FORtr	for[c]	for[r]	-0.000870182	3.57792e-06	-0.000849389	2.69502e-06	-0.000572712	2.13474e-06	0.658152
216	FRDPtr	frdp[x]	frdp[r]	0.00174036	7.15584e-06	0.00169878	5.39003e-06	0.00114542	4.26947e-06	0.658152
217	FTHFDH	10fthf[c]+h2o[c]+nadp[c]	co2[c]+h[c]+nadph[c]+thf[c]	0.00556087	0.000479554	0.00598172	0.000592136	0.00348139	0.000439995	0.62605
218	FUMAC	4fumacac[c]+h2o[c]	acac[c]+fum[c]+h[c]	0.000473659	9.41432e-05	0.000507761	9.69781e-05	0.00209237	0.00022106	4.41747
219	G5SADrm	glu5sa[m]	1pyr5c[m]+h[m]+h2o[m]	0.0399048	0.00158597	0.0550935	0.00161444	0.0729723	0.00518956	1.82866
220	G5SDym	glu5p[m]+h[m]+nadph[m]	glu5sa[m]+nadp[m]+pi[m]	0.000886178	0.000506087	0.00181354	0.000567395	0.02493	0.00427792	28.132
221	GARFT	10fthf[c]+gar[c]	fgam[c]+h[c]+thf[c]	0.00150921	6.50586e-06	0.00151021	5.00256e-06	0.00101718	3.94371e-06	0.673978
222	GCCam	gly[m]+h[m]+lpro[m]	alpro[m]+co2[m]	0.0177266	0.00242638	0.0379338	0.00453169	0.0248618	0.00335032	1.40251
223	GCCbim	alpro[m]+thf[m]	dhlpro[m]+mlthf[m]+nh4[m]	0.0177266	0.00242638	0.0379338	0.00453169	0.0248618	0.00335032	1.40251
224	GCCcm	dhlpro[m]+nad[m]	h[m]+lpro[m]+nadh[m]	0.0177266	0.00242638	0.0379338	0.00453169	0.0248618	0.00335032	1.40251
225	GGNG	Tyr_ggn[c]+8.0*udpg[c]	ggn[c]+8.0*h[c]+8.0*udp[c]	0.000554569	2.28022e-06	0.000541318	1.71754e-06	0.000364991	1.36047e-06	0.658152
226	GHMT2r	ser_L[c]+thf[c]	gly[c]+h2o[c]+mlthf[c]	0.0088443	0.000480498	0.00926082	0.000592927	0.00569015	0.000439593	0.643369
227	GK1	atp[c]+gmp[c]	adp[c]+gdp[c]	0.00107777	4.43147e-06	0.00105202	3.33794e-06	0.000709339	2.644e-06	0.658152
228	GLBRAN	glygn1[c]	glygn2[c]	0.000554569	2.28022e-06	0.000541318	1.71754e-06	0.000364991	1.36047e-06	0.658152
229	GLGNS1	ggn[c]+3.0*udpg[c]	glygn1[c]+3.0*h[c]+3.0*udp[c]	0.000554569	2.28022e-06	0.000541318	1.71754e-06	0.000364991	1.36047e-06	0.658152
230	GLNt4	gln_L[e]+na1[e]	gln_L[c]+na1[c]	0.0292459	0.000257916	0.0296455	0.000327459	0.0441447	0.00086233	1.50943
231	GLNtm	gln_L[c]	gln_L[m]	0.00302856	0.000200622	0.00206524	0.000177511	0.0107479	0.000612513	3.54884
232	GLU5Km	atp[m]+glu_L[m]	adp[m]+glu5p[m]	0.000886178	0.000506087	0.00181354	0.000567395	0.02493	0.00427792	28.132
233	GLUDxm	glu_L[m]+h2o[m]+nad[m]	akg[m]+h[m]+nadh[m]+nh4[m]	0.0206497	0.00199111	0.0316573	0.00211339	0.0467575	0.00330307	2.26432
234	GLUDym	glu_L[m]+h2o[m]+nadp[m]	akg[m]+h[m]+nadph[m]+nh4[m]	0.0279415	0.00184966	0.0533821	0.00233237	0.0698656	0.00363821	2.50042
235	GLUNm	gln_L[m]+h2o[m]	glu_L[m]+nh4[m]	0.00302856	0.000200622	0.00206524	0.000177511	0.0107479	0.000612513	3.54884
236	GLUPRT	gln_L[c]+h2o[c]+prpp[c]	glu_L[c]+ppi[c]+pram[c]	0.00150921	6.50586e-06	0.00151021	5.00256e-06	0.00101718	3.94371e-06	0.673978
237	GLUTCOADHm	fad[m]+glutcoa[m]+h[m]	b2coa[m]+co2[m]+fadh2[m]	0.000936416	0.000152632	0.0016472	0.00023723	0.0155588	0.000746346	16.6153
238	GLUVESSEC	atp[c]+glu_L[c]+h2o[c]	adp[c]+h[c]+pi[c]+glu_L[e]	0.0249904	0.00324933	0.00593972	0.00159488	0.0116726	0.0027243	0.467085
239	GLUt2m	glu_L[c]+h[c]	glu_L[m]+h[m]	-0.0294376	0.000850146	-0.021545	0.000874927	0.00948793	0.00137861	-0.322306
240	GLUt6	k[c]+glu_L[e]+h[e]+3.0*na1[e]	glu_L[c]+h[c]+3.0*na1[c]+k[e]	0.0249065	0.00324826	0.00570762	0.00159543	0.00761957	0.00272331	0.305927
241	GLYAMDTRc	arg_L[c]+gly[c]	gudac[c]+orn[c]	0.000716742	0.000223621	0.000528532	0.000185344	0.00121886	0.000339891	1.70056
242	GLYATm	accoa[m]+gly[m]	2aobut[m]+coa[m]	-0.0185769	0.00217823	-0.0379827	0.00429357	-0.026215	0.00329148	1.41116
243	GLYt2r	gly[e]+h[e]	gly[c]+h[c]	-157.761	1.4064	-141.04	2.00908	-85.0302	2.52954	0.538981
244	GLYt4	gly[e]+na1[e]	gly[c]+na1[c]	157.762	1.4064	141.04	2.00908	85.0308	2.52953	0.538982
245	GLYtm	gly[c]	gly[m]	-0.000850267	0.00049275	-4.88588e-05	0.000615502	-0.00135321	0.000526947	1.59151
246	GMPS2	atp[c]+gln_L[c]+h2o[c]+xmp[c]	amp[c]+glu_L[c]+gmp[c]+2.0*h[c]+ppi[c]	0.00107777	4.43147e-06	0.00105202	3.33794e-06	0.000709339	2.644e-06	0.658152
247	GPAM_hs	Rtotalcoa[c]+glyc3p[c]	alpa_hs[c]+coa[c]	0.00112212	4.61381e-06	0.0010953	3.47528e-06	0.000738524	2.75279e-06	0.658152
248	GRTTx	grdp[x]+ipdp[x]	frdp[x]+ppi[x]	0.00174036	7.15584e-06	0.00169878	5.39003e-06	0.00114542	4.26947e-06	0.658152
249	H2CO3D	co2[c]+h2o[c]	h[c]+hco3[c]	0.0279317	0.000114846	0.0272642	8.65064e-05	0.0183833	6.85222e-05	0.658152
250	H2CO3D2	h[c]+hco3[c]	h2co3[c]	-6.86008e-14	4.77488e-14	1.24363e-13	5.68976e-14	0	0	0
251	H2Ot	h2o[e]	h2o[c]	-0.165619	0.0137473	-0.201918	0.0218484	-0.197849	0.0199057	1.1946
252	H2Oter	h2o[c]	h2o[r]	-0.009572	3.93571e-05	-0.00934328	2.96452e-05	-0.00629983	2.34821e-05	0.658152
253	H2Otm	h2o[c]	h2o[m]	-1.06495	0.0143052	-1.93629	0.0216646	-2.27655	0.0254497	2.13771
254	H2Otp	h2o[c]	h2o[x]	6.5263e-13	5.80173e-13	7.14224e-14	2.68884e-13	1.6352e-12	1.57942e-12	2.50555
255	HACD1m	aacoa[m]+h[m]+nadh[m]	3hbcoa[m]+nad[m]	-0.000936416	0.000152632	-0.0016472	0.00023723	-0.0155588	0.000746346	16.6153
256	HACD9m	3hmbcoa[m]+nad[m]	2maacoa[m]+h[m]+nadh[m]	4.39415e-05	1.64434e-05	8.73877e-05	4.18942e-05	4.5197e-05	3.058e-05	1.02857
257	HCO3Em	co2[m]+h2o[m]	h[m]+hco3[m]	0.0411369	0.00382367	0.0200207	0.00208758	0.0310935	0.00445632	0.755856
258	HCO3_NAt	hco3[e]+na1[e]	hco3[c]+na1[c]	0.00111039	0.000431067	0.00116561	0.00037713	0.00178779	0.00046824	1.61006
259	HGNTOR	hgentis[c]+o2[c]	4mlacac[c]+h[c]	0.000473659	9.41432e-05	0.000507761	9.69781e-05	0.00209237	0.00022106	4.41747
260	HIBDm	3hmp[m]+nad[m]	2mop[m]+h[m]+nadh[m]	0.00138776	0.000178308	0.00204617	0.000247971	0.00322915	0.000404185	2.32688
261	HKYNH	h2o[c]+hLkynr[c]	3hanthrn[c]+ala_L[c]	0.000370522	9.37936e-05	0.000547521	0.000107323	0.014328	0.000725082	38.6697
262	HMGCOARx	2.0*h[x]+hmgcoa[x]+2.0*nadph[x]	coa[x]+mev_R[x]+2.0*nadp[x]	0.00522109	2.14675e-05	0.00509633	1.61701e-05	0.00343627	1.28084e-05	0.658152
263	HMGCOASi	aacoa[c]+accoa[c]+h2o[c]	coa[c]+h[c]+hmgcoa[c]	0.00522109	2.14675e-05	0.00509633	1.61701e-05	0.00343627	1.28084e-05	0.658152
264	HMGCOAtx	hmgcoa[c]	hmgcoa[x]	0.00522109	2.14675e-05	0.00509633	1.61701e-05	0.00343627	1.28084e-05	0.658152
265	HMGLm	hmgcoa[m]	acac[m]+accoa[m]	0.000236118	7.31121e-05	0.000907075	0.000163415	0.000839677	0.000302194	3.55618
266	Htm	h[c]	h[m]	-1.18253	0.0419362	-2.16009	0.0690942	-2.36909	0.0616225	2.00341
267	Htr	h[c]	h[r]	0.00870182	3.57792e-05	0.00849389	2.69502e-05	0.00572712	2.13474e-05	0.658152
268	Htx	h[c]	h[x]	0.00522109	2.14675e-05	0.00509633	1.61701e-05	0.00343627	1.28084e-05	0.658152
269	ILETA	akg[c]+ile_L[c]	3mop[c]+glu_L[c]	4.39415e-05	1.64434e-05	8.73877e-05	4.18942e-05	4.5197e-05	3.058e-05	1.02857
270	ILEt4	ile_L[e]+na1[e]	ile_L[c]+na1[c]	0.00519806	2.59163e-05	0.00511835	4.43815e-05	0.00343739	3.35625e-05	0.661283
271	IMPC	h2o[c]+imp[c]	fprica[c]	-0.00150921	6.50586e-06	-0.00151021	5.00256e-06	-0.00101718	3.94371e-06	0.673978
272	IMPD	h2o[c]+imp[c]+nad[c]	h[c]+nadh[c]+xmp[c]	0.00107777	4.43147e-06	0.00105202	3.33794e-06	0.000709339	2.644e-06	0.658152
273	IPDDIx	ipdp[x]	dmpp[x]	0.00174036	7.15584e-06	0.00169878	5.39003e-06	0.00114542	4.26947e-06	0.658152
274	KAS8	accoa[c]+20.0*h[c]+7.0*malcoa[c]+14.0*nadph[c]	7.0*co2[c]+8.0*coa[c]+6.0*h2o[c]+hdca[c]+14.0*nadp[c]	0.0036287	1.49201e-05	0.00354199	1.12383e-05	0.00238823	8.90195e-06	0.658152
275	KCCt	cl[e]+k[e]	cl[c]+k[c]	9.90754	0.812182	15.8371	1.12455	3.49837	0.786283	0.353102
276	KYN3OX	Lkynr[c]+h[c]+nadh[c]+o2[c]	h2o[c]+hLkynr[c]+nad[c]	0.000370522	9.37936e-05	0.000547521	0.000107323	0.014328	0.000725082	38.6697
277	LEUTA	akg[c]+leu_L[c]	4mop[c]+glu_L[c]	0.000236118	7.31121e-05	0.000907075	0.000163415	0.000839677	0.000302194	3.55618
278	LEUt4	leu_L[e]+na1[e]	leu_L[c]+na1[c]	0.00907887	8.27596e-05	0.00953853	0.000166785	0.00665955	0.000304134	0.733522
279	LNS14DMr	2.0*h[r]+lanost[r]+3.0*nadph[r]+3.0*o2[r]	44mctr[r]+for[r]+4.0*h2o[r]+3.0*nadp[r]	0.000870182	3.57792e-06	0.000849389	2.69502e-06	0.000572712	2.13474e-06	0.658152
280	LNSTLSr	Ssq23epx[r]	lanost[r]	0.000870182	3.57792e-06	0.000849389	2.69502e-06	0.000572712	2.13474e-06	0.658152
281	LPS2	dag_hs[c]+h2o[c]	Rtotal[c]+h[c]+mag_hs[c]	2.34168e-05	9.62826e-08	2.28572e-05	7.25234e-08	1.54118e-05	5.74462e-08	0.658152
282	LSTO2r	h[r]+lthstrl[r]+nadph[r]+o2[r]	7dhchsterol[r]+2.0*h2o[r]+nadp[r]	0.000870182	3.57792e-06	0.000849389	2.69502e-06	0.000572712	2.13474e-06	0.658152
283	LYSt4	lys_L[e]+na1[e]	lys_L[c]+na1[c]	0.00947352	0.000121789	0.00979445	0.000216752	0.0070934	0.000204799	0.748761
284	LYStm	lys_L[c]+h[m]	h[c]+lys_L[m]	0.000565894	0.000117918	0.00109968	0.000213989	0.00123083	0.000204012	2.17503
285	MACACI	4mlacac[c]	4fumacac[c]	0.000473659	9.41432e-05	0.000507761	9.69781e-05	0.00209237	0.00022106	4.41747
286	MCCCrm	3mb2coa[m]+atp[m]+hco3[m]	3mgcoa[m]+adp[m]+h[m]+pi[m]	0.000236118	7.31121e-05	0.000907075	0.000163415	0.000839677	0.000302194	3.55618
287	MEVK1x	atp[x]+mev_R[x]	5pmev[x]+adp[x]+h[x]	0.00522109	2.14675e-05	0.00509633	1.61701e-05	0.00343627	1.28084e-05	0.658152
288	MGCHrm	3mgcoa[m]+h2o[m]	hmgcoa[m]	0.000236118	7.31121e-05	0.000907075	0.000163415	0.000839677	0.000302194	3.55618
289	MI1PP	h2o[c]+mi1p_D[c]	inost[c]+pi[c]	8.06764e-05	3.31717e-07	7.87486e-05	2.49861e-07	5.30973e-05	1.97916e-07	0.658152
290	MI1PS	g6p[c]	mi1p_D[c]	8.06764e-05	3.31717e-07	7.87486e-05	2.49861e-07	5.30973e-05	1.97916e-07	0.658152
291	MMEm	mmcoa_R[m]	mmcoa_S[m]	-4.39415e-05	1.64434e-05	-8.73877e-05	4.18942e-05	-4.5197e-05	3.058e-05	1.02857
292	MMMm	mmcoa_R[m]	succoa[m]	0.0014317	0.000178723	0.00213356	0.000250772	0.00327435	0.00040498	2.28704
293	MMTSADm	2mop[m]+coa[m]+nad[m]	h[m]+mmcoa_R[m]+nadh[m]	0.00138776	0.000178308	0.00204617	0.000247971	0.00322915	0.000404185	2.32688
294	MTHFC	h2o[c]+methf[c]	10fthf[c]+h[c]	0.0085793	0.000480434	0.00900215	0.00059287	0.00551574	0.00043962	0.642913
295	MTHFCm	h2o[m]+methf[m]	10fthf[m]+h[m]	0.0177266	0.00242638	0.0379338	0.00453169	0.0248618	0.00335032	1.40251
296	MTHFD	mlthf[c]+nadp[c]	methf[c]+nadph[c]	0.0085793	0.000480434	0.00900215	0.00059287	0.00551574	0.00043962	0.642913
297	MTHFD2m	mlthf[m]+nad[m]	methf[m]+nadh[m]	0.0177266	0.00242638	0.0379338	0.00453169	0.0248618	0.00335032	1.40251
298	NADPHtru	nadph[c]	nadph[r]	0.00870182	3.57792e-05	0.00849389	2.69502e-05	0.00572712	2.13474e-05	0.658152
299	NADPHtxu	nadph[c]	nadph[x]	0.0104422	4.29351e-05	0.0101927	3.23402e-05	0.00687254	2.56168e-05	0.658152
300	NADPtru	nadp[r]	nadp[c]	0.00870182	3.57792e-05	0.00849389	2.69502e-05	0.00572712	2.13474e-05	0.658152
301	NADPtxu	nadp[x]	nadp[c]	0.0104422	4.29351e-05	0.0101927	3.23402e-05	0.00687254	2.56168e-05	0.658152
302	NAt	na1[e]	na1[c]	2.0198	0.32376	3.18018	0.412732	0.278558	0.123851	0.137914
303	NAt3_1	na1[c]+h[e]	h[c]+na1[e]	157.384	1.39047	139.711	2.00583	100.8	2.42146	0.640471
304	NDP8	dudp[c]+h2o[c]	dump[c]+h[c]+pi[c]	0.000265006	1.08962e-06	0.000258674	8.20744e-07	0.000174414	6.50116e-07	0.658152
305	NKCC2t	2.0*cl[e]+na1[e]+nh4[e]	2.0*cl[c]+na1[c]+nh4[c]	-0.0586756	0.00394307	-0.122015	0.00546469	-0.16369	0.00504241	2.78975
306	NKCCt	2.0*cl[e]+k[e]+na1[e]	2.0*cl[c]+k[c]+na1[c]	-4.89621	0.404725	-7.79772	0.560655	-1.58728	0.391093	0.324187
307	NaKt	atp[c]+h2o[c]+na1[c]+k[e]	adp[c]+h[c]+k[c]+pi[c]+na1[e]	0.24702	0.00750725	0.0850674	0.00509849	0.514853	0.0155652	2.08426
308	O2t	o2[e]	o2[c]	0.250618	0.000789348	0.406183	0.00121397	0.509476	0.00161534	2.03288
309	O2ter	o2[c]	o2[r]	0.00783164	3.22013e-05	0.0076445	2.42551e-05	0.00515441	1.92126e-05	0.658152
310	O2tm	o2[c]	o2[m]	0.238083	0.000858004	0.393664	0.00125768	0.45415	0.00264629	1.90752
311	O2tp	o2[c]	o2[x]	-1.90887e-13	3.0176e-13	6.50165e-14	1.0503e-13	2.15449e-12	1.6936e-12	-11.2867
312	OCBTm	cbp[m]+orn[m]	citr_L[m]+h[m]+pi[m]	0.0112598	0.000503777	0.00357071	0.000195814	0.00324385	0.000663082	0.288091
313	OIVD1m	4mop[m]+coa[m]+nad[m]	co2[m]+ivcoa[m]+nadh[m]	0.000236118	7.31121e-05	0.000907075	0.000163415	0.000839677	0.000302194	3.55618
314	OIVD2m	3mob[m]+coa[m]+nad[m]	co2[m]+ibcoa[m]+nadh[m]	0.00138776	0.000178308	0.00204617	0.000247971	0.00322915	0.000404185	2.32688
315	OIVD3m	3mop[m]+coa[m]+nad[m]	2mbcoa[m]+co2[m]+nadh[m]	4.39415e-05	1.64434e-05	8.73877e-05	4.18942e-05	4.5197e-05	3.058e-05	1.02857
316	OMPDC	h[c]+orot5p[c]	co2[c]+ump[c]	0.00199927	8.22037e-06	0.00195149	6.19187e-06	0.00131582	4.90461e-06	0.658152
317	ORNTArm	akg[m]+orn[m]	glu_L[m]+glu5sa[m]	0.0390187	0.00146076	0.0532799	0.0015364	0.0480424	0.00246349	1.23127
318	ORNt3m	h[c]+orn[m]	orn[c]+h[m]	-0.0373896	0.00145437	-0.0532728	0.00153617	-0.0460797	0.00241668	1.23242
319	ORNt4m	citr_L[c]+h[c]+orn[m]	orn[c]+citr_L[m]+h[m]	-0.0112598	0.000503777	-0.00357071	0.000195814	-0.00324385	0.000663082	0.288091
320	ORNtiDF	orn[e]	orn[c]	0.0479326	0.00146329	0.0563149	0.00153931	0.0481047	0.00247126	1.00359
321	ORPT	orot5p[c]+ppi[c]	orot[c]+prpp[c]	-0.00199927	8.22037e-06	-0.00195149	6.19187e-06	-0.00131582	4.90461e-06	0.658152
322	P5CDm	1pyr5c[m]+2.0*h2o[m]+nadp[m]	glu_L[m]+h[m]+nadph[m]	0.0360833	0.00158316	0.051953	0.00161513	0.0716707	0.00517999	1.98626
323	P5CRm	1pyr5c[m]+2.0*h[m]+nadph[m]	nadp[m]+pro_L[m]	0.00382158	2.89502e-05	0.00314043	6.18467e-05	0.0013016	0.000117241	0.340593
324	PCLAD	cmusa[c]+h[c]	am6sa[c]+co2[c]	0.000370522	9.37936e-05	0.000547521	0.000107323	0.014328	0.000725082	38.6697
325	PE_HStm	pe_hs[c]	pe_hs[m]	-0.000292912	1.20436e-06	-0.000285913	9.07169e-07	-0.00019278	7.18573e-07	0.658152
326	PGPPT	cdpdag_hs[c]+glyc3p[c]	cmp[c]+h[c]+pgp_hs[c]	1.00406e-05	4.12838e-08	9.80065e-06	3.10964e-08	6.60822e-06	2.46316e-08	0.658152
327	PGPP_hs	h2o[c]+pgp_hs[c]	pglyc_hs[c]+pi[c]	1.00406e-05	4.12838e-08	9.80065e-06	3.10964e-08	6.60822e-06	2.46316e-08	0.658152
328	PHETHPTOX2	o2[c]+phe_L[c]+thbpt[c]	thbpt4acam[c]+tyr_L[c]	0.00213882	9.87696e-05	0.00172269	0.000104607	0.00267009	0.000225609	1.24839
329	PHEt4	na1[e]+phe_L[e]	na1[c]+phe_L[c]	0.00489053	0.000100859	0.00440864	0.000105111	0.00448113	0.000225565	0.916288
330	PIt2m_2	2.0*h[c]+pi[c]	2.0*h[m]+pi[m]	1.0397	0.0066568	1.85472	0.00614911	2.15598	0.0147186	2.07365
331	PIt8	1.5*na1[e]+pi[e]	1.5*na1[c]+pi[c]	0.011748	4.86518e-05	0.0115765	3.69094e-05	0.00780243	2.92728e-05	0.664148
332	PItx	pi[c]	pi[x]	-0.00522109	2.14675e-05	-0.00509633	1.61701e-05	-0.00343627	1.28084e-05	0.658152
333	PLA2_2	h2o[c]+pchol_hs[c]	Rtotal2[c]+h[c]+lpchol_hs[c]	3.97332e-05	1.63371e-07	3.87838e-05	1.23057e-07	2.61505e-05	9.74739e-08	0.658152
334	PMEVKx	5pmev[x]+atp[x]	5dpmev[x]+adp[x]	0.00522109	2.14675e-05	0.00509633	1.61701e-05	0.00343627	1.28084e-05	0.658152
335	PPA	h2o[c]+ppi[c]	h[c]+2.0*pi[c]	0.0561114	0.000696339	0.0521846	0.000592956	0.0681608	0.00122928	1.21474
336	PPAP	h2o[c]+pa_hs[c]	dag_hs[c]+pi[c]	0.000850151	3.49556e-06	0.000829836	2.63298e-06	0.000559529	2.0856e-06	0.658152
337	PPCOACm	atp[m]+hco3[m]+ppcoa[m]	adp[m]+h[m]+mmcoa_S[m]+pi[m]	4.39415e-05	1.64434e-05	8.73877e-05	4.18942e-05	4.5197e-05	3.058e-05	1.02857
338	PPItr	ppi[c]	ppi[r]	-0.00174036	7.15584e-06	-0.00169878	5.39003e-06	-0.00114542	4.26947e-06	0.658152
339	PPItx	ppi[c]	ppi[x]	-0.00348073	1.43117e-05	-0.00339755	1.07801e-05	-0.00229085	8.53895e-06	0.658152
340	PRAGSr	atp[c]+gly[c]+pram[c]	adp[c]+gar[c]+h[c]+pi[c]	0.00150921	6.50586e-06	0.00151021	5.00256e-06	0.00101718	3.94371e-06	0.673978
341	PRAIS	atp[c]+fpram[c]	adp[c]+air[c]+2.0*h[c]+pi[c]	0.00150921	6.50586e-06	0.00151021	5.00256e-06	0.00101718	3.94371e-06	0.673978
342	PRASCS	5aizc[c]+asp_L[c]+atp[c]	25aics[c]+adp[c]+h[c]+pi[c]	0.00150921	6.50586e-06	0.00151021	5.00256e-06	0.00101718	3.94371e-06	0.673978
343	PRFGS	atp[c]+fgam[c]+gln_L[c]+h2o[c]	adp[c]+fpram[c]+glu_L[c]+h[c]+pi[c]	0.00150921	6.50586e-06	0.00151021	5.00256e-06	0.00101718	3.94371e-06	0.673978
344	PROt2r	h[e]+pro_L[e]	h[c]+pro_L[c]	-0.497374	0.225104	-0.0424595	0.0154083	-16.3305	1.48703	32.8335
345	PROt4	na1[e]+pro_L[e]	na1[c]+pro_L[c]	0.497386	0.225103	0.0430607	0.0154108	16.3318	1.48702	32.8352
346	PROtm	pro_L[c]	pro_L[m]	1.16284e-05	2.35139e-05	0.000601181	6.09571e-05	0.00122123	0.000117346	105.021
347	PSDm_hs	h[m]+ps_hs[m]	co2[m]+pe_hs[m]	0.000292912	1.20436e-06	0.000285913	9.07169e-07	0.00019278	7.18573e-07	0.658152
348	PSERT	3php[c]+glu_L[c]	akg[c]+h[c]+pser_L[c]	0.0131058	0.000482592	0.0132218	0.000595477	0.00826549	0.000440657	0.630675
349	PSFLIPm	atp[c]+h2o[c]+ps_hs[c]	adp[c]+h[c]+pi[c]+ps_hs[m]	0.000292912	1.20436e-06	0.000285913	9.07169e-07	0.00019278	7.18573e-07	0.658152
350	PSP_L	h[c]+h2o[c]+pser_L[c]	pi[c]+ser_L[c]	0.0131058	0.000482592	0.0132218	0.000595477	0.00826549	0.000440657	0.630675
351	PSSA1_hs	pchol_hs[c]+ser_L[c]	chol[c]+ps_hs[c]	0.00040242	1.65463e-06	0.000392804	1.24632e-06	0.000264853	9.8722e-07	0.658152
352	RNDR1	adp[c]+trdrd[c]	dadp[c]+h2o[c]+trdox[c]	0.00026521	1.09046e-06	0.000258873	8.21374e-07	0.000174548	6.50615e-07	0.658152
353	RNDR2	gdp[c]+trdrd[c]	dgdp[c]+h2o[c]+trdox[c]	0.000177592	7.30205e-07	0.000173349	5.50016e-07	0.000116883	4.35671e-07	0.658152
354	RNDR3	cdp[c]+trdrd[c]	dcdp[c]+h2o[c]+trdox[c]	0.000177984	7.31817e-07	0.000173731	5.5123e-07	0.000117141	4.36633e-07	0.658152
355	RNDR4	trdrd[c]+udp[c]	dudp[c]+h2o[c]+trdox[c]	0.000265006	1.08962e-06	0.000258674	8.20744e-07	0.000174414	6.50116e-07	0.658152
356	SACCD3m	akg[m]+h[m]+lys_L[m]+nadh[m]	h2o[m]+nad[m]+saccrp_L[m]	0.000565894	0.000117918	0.00109968	0.000213989	0.00123083	0.000204012	2.17503
357	SACCD4m	h2o[m]+nad[m]+saccrp_L[m]	L2aadp6sa[m]+glu_L[m]+h[m]+nadh[m]	0.000565894	0.000117918	0.00109968	0.000213989	0.00123083	0.000204012	2.17503
358	SERPT	h[c]+pmtcoa[c]+ser_L[c]	3dsphgn[c]+co2[c]+coa[c]	0.000164305	6.75571e-07	0.000160379	5.08864e-07	0.000108137	4.03074e-07	0.658152
359	SERt4	na1[e]+ser_L[e]	na1[c]+ser_L[c]	0.00252367	1.24683e-05	0.00266203	2.55405e-05	0.00189032	3.44996e-05	0.749035
360	SMS	crm_hs[c]+pchol_hs[c]	dag_hs[c]+sphmyln_hs[c]	0.000164305	6.75571e-07	0.000160379	5.08864e-07	0.000108137	4.03074e-07	0.658152
361	SOAT11r	R1coa_hs[r]+chsterol[r]	coa[r]+xolest_hs[r]	0.000400764	1.64782e-06	0.000391188	1.2412e-06	0.000263764	9.83158e-07	0.658152
362	SQLEr	h[r]+nadph[r]+o2[r]+sql[r]	Ssq23epx[r]+h2o[r]+nadp[r]	0.000870182	3.57792e-06	0.000849389	2.69502e-06	0.000572712	2.13474e-06	0.658152
363	SQLSr	2.0*frdp[r]+h[r]+nadph[r]	nadp[r]+2.0*ppi[r]+sql[r]	0.000870182	3.57792e-06	0.000849389	2.69502e-06	0.000572712	2.13474e-06	0.658152
364	THBPT4ACAMDASE	thbpt4acam[c]	dhbpt[c]+h2o[c]	0.00213882	9.87696e-05	0.00172269	0.000104607	0.00267009	0.000225609	1.24839
365	THRt4	na1[e]+thr_L[e]	na1[c]+thr_L[c]	0.0246688	0.00217856	0.043929	0.00429489	0.0302245	0.00329146	1.22521
366	TMDS	dump[c]+mlthf[c]	dhf[c]+dtmp[c]	0.000265006	1.08962e-06	0.000258674	8.20744e-07	0.000174414	6.50116e-07	0.658152
367	TRDR	h[c]+nadph[c]+trdox[c]	nadp[c]+trdrd[c]	0.000885793	3.64211e-06	0.000864627	2.74337e-06	0.000582986	2.17303e-06	0.658152
368	TRPO2	o2[c]+trp_L[c]	Lfmkynr[c]	0.000370522	9.37936e-05	0.000547521	0.000107323	0.014328	0.000725082	38.6697
369	TRPt4	na1[e]+trp_L[e]	na1[c]+trp_L[c]	0.00101271	9.36732e-05	0.00117436	0.000107081	0.0147506	0.000725076	14.5656
370	TYRTA	akg[c]+tyr_L[c]	34hpp[c]+glu_L[c]	0.000473659	9.41432e-05	0.000507761	9.69781e-05	0.00209237	0.00022106	4.41747
371	TYRt4	na1[e]+tyr_L[e]	na1[c]+tyr_L[c]	0.000754519	1.7598e-05	0.00114694	2.43142e-05	0.0010148	3.04016e-05	1.34496
372	UREAt	urea[e]	urea[c]	-0.00162911	0.000396216	-7.16221e-06	2.3667e-06	-0.00196267	0.000556999	1.20475
373	UREAtm	urea[c]	urea[m]	-0.00162911	0.000396216	-7.16221e-06	2.3667e-06	-0.00196267	0.000556999	1.20475
374	VALTA	akg[c]+val_L[c]	3mob[c]+glu_L[c]	0.00138776	0.000178308	0.00204617	0.000247971	0.00322915	0.000404185	2.32688
375	VALt4	na1[e]+val_L[e]	na1[c]+val_L[c]	0.00760137	0.000180208	0.00811131	0.00024856	0.00731865	0.000404751	0.962807
376	r0838	nh4[c]	nh4[m]	-0.0583051	0.00394667	-0.121468	0.00547376	-0.149362	0.00528465	2.56173
377	RE0344C	h2o[c]+stcoa[c]	coa[c]+h[c]+ocdca[c]	7.97913e-05	3.28077e-07	7.78847e-05	2.47119e-07	5.25148e-05	1.95745e-07	0.658152
378	RE3245C	h2o[c]+odecoa[c]	coa[c]+h[c]+ocdcea[c]	0.000451731	1.85738e-06	0.000440937	1.39904e-06	0.000297308	1.10819e-06	0.658152
379	RE3347C	fad[c]+h[c]+nadh[c]	fadh2[c]+nad[c]	0.107371	0.00528629	0.0884535	0.00522943	0.0417475	0.00532791	0.388817
380	ASPte	asp_L[c]	asp_L[e]	0.686894	0.0601577	1.07648	0.0993112	0.40397	0.0844749	0.588112
381	MAL_Lte	mal_L[e]	mal_L[c]	8.35892e-07	1.73721e-08	7.04663e-07	2.24668e-08	8.76063e-07	1.52577e-08	1.04806
382	THR3D	nad[c]+thr_L[c]	h[c]+nadh[c]+2aobut[c]	0.0185769	0.00217823	0.0379827	0.00429357	0.026215	0.00329148	1.41116
383	2AOBUTtm	2aobut[c]	2aobut[m]	0.0185769	0.00217823	0.0379827	0.00429357	0.026215	0.00329148	1.41116
384	FTHFDHm	10fthf[m]+h2o[m]+nadp[m]	co2[m]+h[m]+nadph[m]+thf[m]	0.0177266	0.00242638	0.0379338	0.00453169	0.0248618	0.00335032	1.40251
385	Kt	k[c]	k[e]	4.54637	0.37169	7.04217	0.501535	2.01447	0.315224	0.443095
386	FADH2tm	fadh2[c]	fadh2[m]	0.1065	0.00528639	0.0876041	0.00522973	0.0411748	0.00532783	0.386617
387	FADtm	fad[c]	fad[m]	-0.1065	0.00528639	-0.0876041	0.00522973	-0.0411748	0.00532783	0.386617
388	R1coa_hs_ter	R1coa_hs[c]	R1coa_hs[r]	0.000400764	1.64782e-06	0.000391188	1.2412e-06	0.000263764	9.83158e-07	0.658152
389	growth			0.0161161	6.62643e-05	0.015731	4.99126e-05	0.0106068	3.9536e-05	0.658152
