## Supplementary File 3 for "Convergent approaches to delineate the metabolic regulation of tumor invasion by hyaluronic acid biosynthesis"

Gene Signature Name	category	High HA Mean Score	Low HA Mean Score	p-value	log 10 p-value
WU CELL MIGRATION	Migration	0.139246750232934	-0.0229463010024181	2.15e-122	121.667561540084
GOBP CELL MIGRATION	Migration	0.0953217763769359	0.0137803587999526	1.02e-114	113.991399828238
GOBP TISSUE MIGRATION	Migration	0.103891192805743	0.00928026305745035	4.14e-110	109.382999658879
GOBP POSITIVE REGULATION OF EPITHELIAL CELL MIGRATION	Migration	0.1070814762699	0.00593715162475266	2.18e-109	108.661543506395
GOBP AMEBOIDAL TYPE CELL MIGRATION	Migration	0.0979645488185742	0.0147443109518051	7.56e-107	106.121478204499
REACTOME GLYCOSAMINOGLYCAN METABOLISM	Metabolism	0.103587455201943	0.00770078662090199	4.97e-104	103.303643611267
GOBP POSITIVE REGULATION OF ACTIN FILAMENT BUNDLE ASSEMBLY	Actin Cytoskeleton	0.117172803070466	0.0131346306218905	1.1e-98	97.9586073148418
GOBP REGULATION OF EPITHELIAL CELL MIGRATION	Migration	0.0999786467072879	0.0186050806729952	4.87e-98	97.3124710387854
GOBP ACTIN FILAMENT ORGANIZATION	Actin Cytoskeleton	0.0923162365160677	0.0264700163316903	1.14e-97	96.9430951486635
REACTOME CHONDROITIN SULFATE DERMATAN SULFATE METABOLISM	Metabolism	0.120075726732202	-0.00416248147671123	5.54e-92	91.2564902352716
GOBP ACTIN FILAMENT BASED MOVEMENT	Actin Cytoskeleton	0.0876311398921304	0.0194595629004877	3.57e-90	89.4473317838878
GOBP REGULATION OF ACTIN FILAMENT ORGANIZATION	Actin Cytoskeleton	0.0943920489976547	0.0262559913010952	2.28e-89	88.6420651529995
GOBP ACTIN MEDIATED CELL CONTRACTION	Actin Cytoskeleton	0.0883383557676937	0.0160465006521054	1.43e-85	84.8446639625349
GOBP REGULATION OF ACTIN FILAMENT BUNDLE ASSEMBLY	Actin Cytoskeleton	0.110788674694977	0.022487416248421	1.04e-80	79.9829666607012
GOBP ACTIN CYTOSKELETON REORGANIZATION	Actin Cytoskeleton	0.091881630866467	0.0266004858740843	3.61e-79	78.4424927980943
GOBP REGULATION OF ACTIN FILAMENT BASED MOVEMENT	Actin Cytoskeleton	0.104718494027727	0.00760807676161102	4.85e-78	77.3142582613977
GOBP REGULATION OF CYTOSKELETON ORGANIZATION	Cytoskeleton	0.0804697992416444	0.0395912244958675	6.74e-74	73.1713401034647
GOBP POSITIVE REGULATION OF CYTOSKELETON ORGANIZATION	Cytoskeleton	0.0818067253237823	0.0370644217021737	8.56e-69	68.0675262353228
GOBP NEGATIVE REGULATION OF ACTIN FILAMENT POLYMERIZATION	Actin Cytoskeleton	0.0896928126056945	0.0223378538335039	2.38e-68	67.6234230429435
GOBP ACTIN FILAMENT DEPOLYMERIZATION	Actin Cytoskeleton	0.0904082935748413	0.0256488368692857	2.75e-56	55.5606673061697
REACTOME HEPARAN SULFATE HEPARIN HS GAG METABOLISM	Metabolism	0.0872612357708278	0.0240004893983562	1.33e-52	51.8761483590329
GOBP CYTOSKELETON ORGANIZATION	Cytoskeleton	0.0711189691541863	0.0425148396482576	1.54e-52	51.8124792791635
GOBP NEGATIVE REGULATION OF CYTOSKELETON ORGANIZATION	Cytoskeleton	0.0833635913715798	0.0375051749415497	9.24e-52	51.0343280287799
GOBP ACTIN FILAMENT NETWORK FORMATION	Actin Cytoskeleton	0.114136488132204	0.0101167124530837	1.6e-51	50.7958800173441
REACTOME RUNX2 REGULATES GENES INVOLVED IN CELL MIGRATION	Migration	0.120403849258199	-0.0295265806005153	8.44e-47	46.0736575533743
GOBP REGULATION OF ACTIN CYTOSKELETON REORGANIZATION	Actin Cytoskeleton	0.0943676603998581	0.0309860660598856	8.77e-47	46.057000406634
GOBP NEGATIVE REGULATION OF EPITHELIAL CELL MIGRATION	Migration	0.0932456680969551	0.031060292928958	1.74e-45	44.7594507517174
REACTOME HYALURONAN METABOLISM	Metabolism	0.0930247782836726	0.00536357701025952	7.53e-44	43.1232050237993
GOBP NEGATIVE REGULATION OF ACTIN FILAMENT DEPOLYMERIZATION	Actin Cytoskeleton	0.0907722929661548	0.0264082733015262	1.47e-41	40.8326826652518
GOBP POSITIVE REGULATION OF FIBROBLAST MIGRATION	Migration	0.0998647209802007	0.0130689877983493	4.19e-38	37.3777859770337
GOBP MITOCHONDRIAL DEPOLARIZATION	Metabolism	0.0822861321872499	0.0113555874333868	1.19e-36	35.9244530386075
GOBP POSITIVE REGULATION OF ACTIN FILAMENT POLYMERIZATION	Actin Cytoskeleton	0.0746421808569417	0.0348868767543933	2.36e-32	31.6270879970299
GOBP NEGATIVE REGULATION OF ACTIN FILAMENT BUNDLE ASSEMBLY	Actin Cytoskeleton	0.0968207949679043	0.0284076549953979	3.31e-29	28.4801720062243
REACTOME TRIGLYCERIDE METABOLISM	Metabolism	0.0737131349806869	0.0174734603112281	8.01e-28	27.0963674839158
GOBP FIBROBLAST MIGRATION	Migration	0.0835887249217802	0.0368055743533389	1.82e-27	26.7399286120149
GOBP REGULATION OF FIBROBLAST MIGRATION	Migration	0.0812574361658338	0.0358904103861949	1.39e-23	22.8569851997459
GOBP ACTIN FILAMENT REORGANIZATION	Actin Cytoskeleton	0.0867662692815257	0.00873162343603273	3.04e-20	19.5171264163912
KEGG GLUTATHIONE METABOLISM	Metabolism	0.0723478449011283	0.0296597211243057	8.88e-20	19.0515870342214
GOBP POSITIVE REGULATION OF ACTIN FILAMENT DEPOLYMERIZATION	Actin Cytoskeleton	0.0839628323297669	0.0275708885149605	1.06e-19	18.9746941347352
REACTOME METABOLISM OF CARBOHYDRATES	Metabolism	0.0648659577467673	0.0436779617047412	9.17e-19	18.03763066433
GOBP CORTICAL ACTIN CYTOSKELETON ORGANIZATION	Actin Cytoskeleton	0.0714686926361278	0.0219125634179865	8.92e-17	16.0496351456239
KEGG GALACTOSE METABOLISM	Metabolism	0.0662082773091758	0.0233841577142281	1.61e-14	13.7931741239682
KEGG HISTIDINE METABOLISM	Metabolism	0.0652658605690805	0.0258752525330171	4.86e-14	13.3133637307377
KEGG AMINO SUGAR AND NUCLEOTIDE SUGAR METABOLISM	Metabolism	0.0695894972142358	0.0434785636296007	2.1e-07	6.67778070526608
KEGG TRYPTOPHAN METABOLISM	Metabolism	0.0547123743607539	0.0343181438073399	1.43e-05	4.84466396253494
KEGG TYROSINE METABOLISM	Metabolism	0.055408883344985	0.0342694069115729	8.33e-05	4.07935499859321
GOBP POSITIVE REGULATION OF ACTIN CYTOSKELETON REORGANIZATION	Actin Cytoskeleton	0.0598725408532883	0.043721227485067	0.000407	3.39040559077478
GOBP NEGATIVE REGULATION OF OXIDATIVE PHOSPHORYLATION	Metabolism	0.0611695605886088	0.0291241508345736	0.00052	3.2839966563652
KEGG GLYCOLYSIS GLUCONEOGENESIS	Metabolism	0.0597704480878978	0.043653714818523	0.000633	3.19859628998264
REACTOME METABOLISM OF AMINO ACIDS AND DERIVATIVES	Metabolism	0.0589315380050974	0.0479778705939536	0.0034	2.46852108295775
REACTOME GLYCOGEN METABOLISM	Metabolism	0.0701511282317592	0.0585405827849966	0.00488	2.31158017799729
KEGG BETA ALANINE METABOLISM	Metabolism	0.0659417263976332	0.0511814921713373	0.00934	2.02965312376991
KEGG PENTOSE PHOSPHATE PATHWAY	Metabolism	0.0568004220394523	0.0426098827769602	0.015	1.82390874094432
KEGG FATTY ACID METABOLISM	Metabolism	0.072096035520007	0.0635645723758483	0.122	0.913640169325252
REACTOME REGULATION OF LIPID METABOLISM BY PPARALPHA	Metabolism	0.0626163353177425	0.0592842159813199	0.127	0.896196279044043
REACTOME FATTY ACID METABOLISM	Metabolism	0.0670560402338053	0.0613438849223751	0.214	0.669586226650809
REACTOME PENTOSE PHOSPHATE PATHWAY	Metabolism	0.0399929559607008	0.0391386703564003	0.664	0.177831920631982
KEGG ARGININE AND PROLINE METABOLISM	Metabolism	0.0623626636610997	0.0603454381953212	0.769	0.114073660198569
REACTOME MITOCHONDRIAL FATTY ACID BETA OXIDATION	Metabolism	0.0605630089858029	0.0635045227328658	0.651	-0.186419011431808
KEGG PURINE METABOLISM	Metabolism	0.0512922893252457	0.0526191508607095	0.402	-0.39577394691553
KEGG LINOLEIC ACID METABOLISM	Metabolism	0.0472898699859944	0.0512172251473363	0.346	-0.460923901207223
KEGG NITROGEN METABOLISM	Metabolism	0.0488000932178243	0.0533755379960216	0.304	-0.517126416391246
REACTOME INTEGRATION OF ENERGY METABOLISM	Metabolism	0.0534690121495747	0.0595946722532666	0.232	-0.6345120151091
REACTOME SPHINGOLIPID METABOLISM	Metabolism	0.0600534476851443	0.0649170428166836	0.232	-0.6345120151091
REACTOME SIALIC ACID METABOLISM	Metabolism	0.0520351713940558	0.0588807043990406	0.111	-0.954677021213343
GOBP REGULATION OF OXIDATIVE PHOSPHORYLATION	Metabolism	0.0540225334615675	0.062403901856946	0.0553	-1.2572748686953
KEGG CYSTEINE AND METHIONINE METABOLISM	Metabolism	0.0367188793134241	0.0459337488352729	0.0323	-1.4907974776689
REACTOME METABOLISM OF LIPIDS	Metabolism	0.0593528059144748	0.0626006892323199	0.0272	-1.5654310959658
GOBP PENTOSE PHOSPHATE SHUNT NON OXIDATIVE BRANCH	Metabolism	-0.0170269041497521	0.0136346823163338	0.00451	-2.34582345812204
KEGG GLYCEROLIPID METABOLISM	Metabolism	0.0464568848271651	0.0573603498263794	0.00404	-2.39361863488939
REACTOME GLYCOSPHINGOLIPID METABOLISM	Metabolism	0.0556401684875716	0.0749101038560497	0.000565	-3.24795155218056
KEGG BIOSYNTHESIS OF UNSATURATED FATTY ACIDS	Metabolism	0.0548377222916796	0.0764441000835515	0.000211	-3.67571754470231
KEGG PHENYLALANINE METABOLISM	Metabolism	0.022254226678652	0.0430879326456093	0.00011	-3.95860731484178
KEGG CITRATE CYCLE TCA CYCLE	Metabolism	0.0372586315585701	0.0654223685288054	0.000106	-3.97469413473523
REACTOME PYRUVATE METABOLISM	Metabolism	0.0440368032707112	0.065074872254904	6.36e-06	-5.19654288435159
KEGG FRUCTOSE AND MANNOSE METABOLISM	Metabolism	0.044538327644552	0.0669933829839349	1.11e-06	-5.95467702121334
KEGG GLYCINE SERINE AND THREONINE METABOLISM	Metabolism	0.0402649201992956	0.0636406687316165	5.18e-07	-6.28567024025477
REACTOME METABOLISM OF NUCLEOTIDES	Metabolism	0.0407907797486862	0.0613008059584913	1.69e-07	-6.77211329538633
KEGG SPHINGOLIPID METABOLISM	Metabolism	0.0474032763584909	0.076221628635742	9.55e-08	-7.01999662841625
KEGG PYRUVATE METABOLISM	Metabolism	0.0444843682003271	0.0751911423243661	2.47e-09	-8.60730304674033
REACTOME PYRUVATE METABOLISM AND CITRIC ACID TCA CYCLE	Metabolism	0.0449850105258429	0.0724275506379592	2.15e-09	-8.66756154008439
KEGG GLYOXYLATE AND DICARBOXYLATE METABOLISM	Metabolism	0.0311727985494172	0.0708349466035328	9.56e-10	-9.0195421077239
GOBP OXIDATIVE PHOSPHORYLATION	Metabolism	0.0341173518015695	0.0776492356289769	6.28e-11	-10.2020403562628
REACTOME REGULATION OF GLYCOLYSIS BY FRUCTOSE 2 6 BISPHOSPHATE METABOLISM	Metabolism	0.0264363570173962	0.0702168167545215	4.4e-11	-10.3565473235138
GOBP MITOCHONDRIAL ELECTRON TRANSPORT CYTOCHROME C TO OXYGEN	Metabolism	0.013249714552305	0.0799319266503093	1.57e-13	-12.8041003475908
KEGG OXIDATIVE PHOSPHORYLATION	Metabolism	0.0341570042024343	0.085575290050315	5.65e-15	-14.2479515521806
REACTOME GLYCOLYSIS	Metabolism	0.0250898508516329	0.0579134553619068	2.91e-15	-14.5361070110141
KEGG ALANINE ASPARTATE AND GLUTAMATE METABOLISM	Metabolism	0.024993408641247	0.0677319726377444	1.98e-20	-19.7033348097385
GOBP REGULATION OF MICROTUBULE CYTOSKELETON ORGANIZATION	Microtubule Cytoskeleton	0.0431584488992863	0.072290696737493	1.44e-21	-20.8416375079047
GOBP MITOCHONDRIAL ATP SYNTHESIS COUPLED PROTON TRANSPORT	Metabolism	-0.0380241642399659	0.0941490736382099	6.31e-29	-28.1999706407559
GOBP MICROTUBULE CYTOSKELETON ORGANIZATION	Microtubule Cytoskeleton	0.0379593689092816	0.0691110357290972	3.39e-29	-28.4698003017969
KEGG PYRIMIDINE METABOLISM	Metabolism	0.0247771401138298	0.0748453207804883	2.04e-33	-32.6903698325741
REACTOME PHOSPHOLIPID METABOLISM	Metabolism	0.0473220881558782	0.0781238502186134	2.76e-34	-33.5590909179348
GOBP RESPONSE TO MITOCHONDRIAL DEPOLARISATION	Metabolism	0.0372090642019865	0.113129368851421	1.52e-34	-33.8181564120552
REACTOME GLUCOSE METABOLISM	Metabolism	0.0186894866593606	0.0707325337022192	8.89e-35	-34.0510982390298
KEGG GLYCEROPHOSPHOLIPID METABOLISM	Metabolism	0.021624214084892	0.0934387797386296	5.54e-47	-46.2564902352716
